# The speciation and hybridization history of the genus *Salmonella*

**DOI:** 10.1101/598235

**Authors:** Alexis Criscuolo, Sylvie Issenhuth-Jeanjean, Xavier Didelot, Kaisa Thorell, James Hale, Julian Parkhill, Nicholas R. Thomson, François-Xavier Weill, Daniel Falush, Sylvain Brisse

## Abstract

Bacteria and archaea make up most of natural diversity but the mechanisms that underlie the origin and maintenance of prokaryotic species are poorly understood. We investigated the speciation history of the genus *Salmonella*, an ecologically diverse bacterial lineage, within which *S. enterica* subsp. *enterica* is responsible for important human food-borne infections. We performed a survey of diversity across a large reference collection using multilocus sequence typing, followed by genome sequencing of distinct lineages. We identified eleven distinct phylogroups, three of which were previously undescribed. Strains assigned to *S. enterica* subsp. *salamae* are polyphyletic, with two distinct lineages that we designate Salamae A and Salamae B. Strains of subspecies *houtenae* are subdivided into two groups, Houtenae A and B and are both related to Selander’s group VII. A phylogroup we designate VIII was previously unknown. A simple binary fission model of speciation cannot explain observed patterns of sequence diversity. In the recent past, there have been large scale hybridization events involving an unsampled ancestral lineage and three distantly related lineages of the genus that have given rise to Houtenae A, Houtenae B and VII. We found no evidence for ongoing hybridization in the other eight lineages but detected more subtle signals of ancient recombination events. We are unable to fully resolve the speciation history of the genus, which might have involved additional speciation-by-hybridization or multi-way speciation events. Our results imply that traditional models of speciation by binary fission and divergence may not apply in *Salmonella*.

**Data summary:** Illumina sequence data were submitted to the European Nucleotide Archive under project number PRJEB2099 and are available from INSDC (NCBI/ENA/DDBJ) under accession numbers ERS011101 to ERS011146. The MLST sequence and profile data generated in this study have been publicly available on the *Salmonella* MLST web site between 2010 and the migration of the *Salmonella* MLST website to EnteroBase (https://enterobase.warwick.ac.uk/), and subsequently from there.
