## Supplementary material for "The speciation and hybridization history of the genus *Salmonella*": Suppl table S3

### Sheet: Feuil1
Table S3. Primers and reaction conditions used for PCR amplification and sequencing of MLST genes
PRIMERS *	GENE	PRIMER NAME	PRIMER SEQUENCE #	PCR CYCLES	PCR PRODUCT LENGTH (BPS)	TEMPLATE SIZE (BP)
Main PCR primer pairs	aroC	aroC_1oF	5'-GTT TTC CCA GTC ACG ACG TTG TAC CTG GCA CCT CGC GCT ATA C-3'	2 min 94°C, (30 s 94°C, 30 s 55°C,30 s 72°C)x35, 5 min 72°C	826	501
		aroC_2oR	5'-TTG TGA GCG GAT AAC AAT TTC CCA CAC ACG GAT CGT GGC G-3'
	dnaN	dnaN_1oF	5'-GTT TTC CCA GTC ACG ACG TTG TAA TGA AAT TTA CCG TTG AAC GTG A-3'	2 min 94°C, (30 s 94°C, 30 s 50°C,1 min 72°C)x35, 5 min 72°C	833	501
		dnaN_2oR	5'-TTG TGA GCG GAT AAC AAT TTC AAT TTC TCA TTC GAG AGG ATT GC-3'
	hemD	hemD_1oF	5'-GTT TTC CCA GTC ACG ACG TTG TAG AAG CGT TAG TGA GCC GTC TGC G-3'	2 min 94°C, (30 s 94°C, 30 s 55°C,30 s 72°C)x35, 5 min 72°C	666	432
		hemD_2oR	5'-TTG TGA GCG GAT AAC AAT TTC ATC AGC GAC CTT AAT ATC TTG CCA -3'
	hisD	hisD_3oF	5'-GTT TTC CCA GTC ACG ACG TTG TAG AAA CGT TCC ATT CCG CGC AGA CGC-3'	2 min 94°C, (30 s 94°C, 30 s 50°C,1 min 72°C)x35, 5 min 72°C	894	501
		hisD_3oR	5'-TTG TGA GCG GAT AAC AAT TTC CAG TTC CTG AAC GGT CAT CCG-3'
	purE	purE_1oF	5'-GTT TTC CCA GTC ACG ACG TTG TAA TGT CTT CCC GCA ATA ATC C-3'	2 min 94°C, (30 s 94°C, 30 s 50°C,1 min 72°C)x35, 5 min 72°C	510	399
		purE_2oR	5'-TTG TGA GCG GAT AAC AAT TTC TCA TAG CGT CCC CCG CGG ATC-3'
	sucA	sucA_1oF	5'-GTT TTC CCA GTC ACG ACG TTG TAA GCA CCG AAG AGA AAC GCT G-3'	2 min 94°C, (30 s 94°C, 30 s 55°C,30 s 72°C)x35, 5 min 72°C	643	501
		sucA_2oR	5'-TTG TGA GCG GAT AAC AAT TTC GGT TGT TGA TAA CGA TAC GTA C-3'
	thrA	thrA_1oF	5'-GTT TTC CCA GTC ACG ACG TTG TAG TCA CGG TGA TCG ATC CGG T-3'	2 min 94°C, (30 s 94°C, 30 s 55°C,30 s 72°C)x35, 5 min 72°C	852	501
		thrA_2oR	5'-TTG TGA GCG GAT AAC AAT TTC CAC GAT ATT GAT ATT AGC CCG-3'
Alternative PCR primer pairs	dnaN	dnaN_1oF	5’-GTT TTC CCA GTC ACG ACG TTG TAA TGA AAT TTA CCG TTG AAC GTG A-3'	2 min 94°C, (30 s 94°C, 30 s 50°C,1 min 72°C)x35, 5 min 72°C	839	501
		dnaN_ssoR	5’- TTG TGA GCG GAT AAC AAT TTC CCG CGG AAT TTC TCA TTC GAG-3’
	hisD	hisD_ssoF	5’-GTT TTC CCA GTC ACG ACG TTG TAG TAG ATG TGG AAA CCC AGC C-3’	2 min 94°C, (30 s 94°C, 30 s 50°C,1 min 72°C)x35, 5 min 72°C	894	501
		hisD_3oR	5’-TTG TGA GCG GAT AAC AAT TTC CAG TTC CTG AAC GGT CAT CCG-3’
	purE	purE_1oF	5’-GTT TTC CCA GTC ACG ACG TTG TAA TGT CTT CCC GCA ATA ATC C-3’	2 min 94°C, (30 s 94°C, 30 s 50°C,1 min 72°C)x35, 5 min 72°C	510	399
		purE_ss2oR	5’- TTG TGA GCG GAT AAC AAT TTC CGA GAA CRC AMA CTT GCT TC-3’
	thrA	thrA_1oF	5’-GTT TTC CCA GTC ACG ACG TTG TAG TCA CGG TGA TCG ATC CGG T-3’	2 min 94°C, (30 s 94°C, 30 s 55°C,30 s 72°C)x35, 5 min 72°C	852	501
		thrA_ss2oR	5’- TTG TGA GCG GAT AAC AAT TTC GAA TTT TGC TGA AAT GCC GCG-3’
Primers specific for subspecies houtenae	dnaN	dnaN_1oF	5'-GTT TTC CCA GTC ACG ACG TTG TAA TGA AAT TTA CCG TTG AAC GTG A-3'	2 min 94°C, (30 s 94°C, 30 s 50°C,1 min 72°C)x35, 5 min 72°C	839	501
		dnaN_R1oR	5'-TGA GCG GAT AAC AAT TTC CCG CGG AAC TTC TCA TTT GAC-3'
	hisD	hisD_7bF	5'-CTG CCG CCA GTC GAT GTG G-3'	2 min 94°C, (30 s 94°C, 30 s 50°C,1 min 72°C)x35, 5 min 72°C	877	501
		hisD_7bR	5'-ACA ACT CCT GAA TGG TCA TTC G-3'
	thrA	thrA_1oF	5'-GTT TTC CCA GTC ACG ACG TTG TAG TCA CGG TGA TCG ATC CGG T-3'	2 min 94°C, (30 s 94°C, 30 s 55°C,30 s 72°C)x35, 5 min 72°C	813	501
		thrA_7oR	5'-TTG TGA GCG GAT AAC AAT TTC CAC GAT GTT GAT GTT CGC GCG-3'
* Main primers work generally for all subsp. enterica isolates and for some non-enterica isolates; alternative primers were designed to improve amplification of non-enterica subspecies
# Bold bases correspond to universal sequencing tails and can be sequenced with forward primer GTT TTC CCA GTC ACG ACG TTG TA and reverse primer TTG TGA GCG GAT AAC AAT TTC
