## Supplementary material for "The speciation and hybridization history of the genus *Salmonella*": Suppl table S1

### Sheet: Table S1
Table S1. Strains analyzed by MLST
STRAIN	SPECIES	SUBSPECIES	GROUP	ANTIGENIC_FORMULA	GENOME	HOST	COUNTRY	CONTINENT	YEAR	aroC	dnaN	hemD	hisD	purE	sucA	thrA	ST
72K	S. enterica	salamae	II	1,9,12:l,w:e,n,x		Human	Tanzania	Africa	1922	54	50	27	53	46	47	49	103
503/69	S. enterica	salamae	II	9,12:l,v:e,n,x		Water	South Africa	Africa	1969	85	77	72	81	78	84	76	228
965/71	S. enterica	salamae	II	6,7:g,m,s,t:-		Bovine	Germany	Europe	1971	86	77	73	22	18	85	77	229
1249K	S. enterica	salamae	II	43:z42:1,5,7		Lizard	The Netherlands	Europe	1960	25	82	77	22	85	91	25	242
1665K	S. enterica	salamae	II	4,12:a:-					1965	95	82	80	22	85	98	91	259
4057/83	S. enterica	salamae	II	1,4,12,27:a:e,n,x			South Africa	Africa	1983	10	14	81	92	92	99	92	260
950K	S. enterica	salamae	II	4,12:b:-		Hedgehog	Bulgaria	Europe	1957	24	22	27	22	18	24	99	276
975_71	S. enterica	salamae	II	4,[5],12:a:-		Bat	Cameroon	Africa	1971	136	132	80	182	85	98	91	480
9383_03	S. enterica	salamae	II	4,5,12:b:-		Turtle	Germany	Europe	2003	151	77	27	158	18	152	25	481
1229K	S. enterica	salamae	II	47:b:1,5		Human	USA	North America	1960	25	176	27	22	18	67	91	643
1368K	S. enterica	salamae	II	11:l,z28:e,n,x		Fish	USA	North America	1961	220	211	149	92	221	204	198	756
66/65	S. enterica	salamae	II	57:z42:1,6:z53			South Africa	Africa	1965	221	211	150	253	222	205	199	757
1709/76	S. enterica	salamae	II	6,7:l,w:1,5,7		Human	UK	Europe	1976	25	215	157	257	234	211	169	778
08-1607	S. enterica	salamae	II	58:l,z13,z28:z6		Human	France	Europe	2008	229	176	27	258	18	213	25	781
3202/81	S. enterica	salamae	II	58:l,z13,z28:z6			Belgium	Europe	1981	229	176	27	258	18	213	25	781
444K	S. enterica	salamae	II	17:g,t:e,n,x,z15					None	151	176	27	22	18	24	25	1016
1274/73	S. enterica	salamae	II	1,42:l,z28:-		Turtle	Germany	Europe	1973	151	368	280	214	18	363	174	1017
440K	S. enterica	salamae	II	1,13,23:z:1,5					None	151	77	27	22	18	67	236	1018
590K	S. enterica	salamae	II	6,7:z:1,5		Human	Tanzania	Africa	1951	151	77	27	22	18	85	222	1019
721K	S. enterica	salamae	II	17:b:e,n,x,z15		Human	South Africa	Africa	1954	151	77	27	22	18	85	235	1020
1299K	S. enterica	salamae	II	6,7:z39:1,5,7		Food	South Africa	Africa	1960	151	77	27	332	260	85	25	1021
1170K	S. enterica	salamae	II	53:z4,z24:-		Water	UK	Europe	1959	151	77	27	406	260	326	91	1022
9525/04	S. enterica	salamae	II	4,12:b:_		Human			2004	151	77	27	486	18	152	25	1023
3340/81	S. enterica	salamae	II	1,4,12,27:a:z39		Human	South Africa	Africa	1981	17	221	81	272	85	84	76	1031
1535K	S. enterica	salamae	II	51:-:1,7		Turtle	South Africa	Africa	1962	191	22	186	22	250	24	91	1046
5537/86	S. enterica	salamae	II	43:l,z13,z28:1,5		Human	Germany	Europe	1986	191	370	80	284	18	366	25	1047
614K	S. enterica	salamae	II	40:a:z39		Human	South Africa	Africa	1956	191	77	187	22	280	260	222	1048
1627K	S. enterica	salamae	II	4,12:z39:1,[5],7					None	220	221	72	475	85	293	248	1070
8222/94	S. enterica	salamae	II	53:l,z28:z6		Environment	Germany	Europe	1994	220	240	27	22	18	85	174	1071
4045/83	S. enterica	salamae	II	1,59:z:z6	x	Human	South Africa	Africa	1983	220	257	81	326	257	261	258	1072
2171/77	S. enterica	salamae	II	1,53:d:z39		Lizard	Germany	Europe	1977	220	77	27	324	286	181	24	1073
941K	S. enterica	salamae	II	16:z4,z23:-		Human	South Africa	Africa	1959	220	82	187	258	260	24	236	1074
1348K	S. enterica	salamae	II	57:z29:z42		Lizard	Switzerland	Europe	1961	221	22	183	305	85	250	245	1075
1465K	S. enterica	salamae	II	50:z10:z6:z42	x	Lizard	Netherlands	Europe	1962	221	265	200	338	274	273	262	1076
1767/76	S. enterica	salamae	II	41:l,z13,z28:e,n,x,z15	x	Human	South Africa	Africa	1976	229	176	187	214	18	227	91	1080
1969/77	S. enterica	salamae	II	1,42:l,z13,z28:z6		Lizard	Germany	Europe	1977	229	176	197	22	18	239	169	1081
1709K	S. enterica	salamae	II	41:z:1,5,(7)		Reptile	Yugoslavia	Europe	1964	229	176	27	214	18	85	236	1082
6695/88	S. enterica	salamae	II	48:z:1,5	x	Human	France	Europe	1988	229	176	27	341	18	85	25	1083
1010/71	S. enterica	salamae	II	58:c:z6		Reptile	Netherlands	Europe	1971	229	77	27	22	18	24	169	1084
1568K	S. enterica	salamae	II	1,13,23:g,m,t:-					None	242	129	163	281	275	84	248	1102
266K	S. enterica	salamae	II	9,12:g,s,t:e,n,x		Human	UK	Europe	1948	242	129	72	475	330	99	377	1103
7416-90	S. enterica	salamae	II	1,13,23:z29:1,5		Human	Spain		None	242	211	163	92	78	378	412	1104
430/68	S. enterica	salamae	II	1,4,12,27:b:e,n,x		Human carrier	Austria	Europe	1967	242	211	72	81	314	293	290	1105
1510K	S. enterica	salamae	II	45:g,m,s,t:e,n,x		Animal Feed	Germany	Europe	1962	242	221	163	272	85	233	76	1106
1219K	S. enterica	salamae	II	3,10:z39:1,7					1959	242	221	163	81	243	211	198	1107
3028/80	S. enterica	salamae	II	1,4,12,27:l,v:e,n,x	x	Human	UK	Europe	1980	242	221	81	272	85	246	240	1108
1517K	S. enterica	salamae	II	11:m,t:e,n,x		Human	UK	Europe	1962	242	221	81	81	78	232	226	1109
842K	S. enterica	salamae	II	50:z:e,n,x		Human carrier	South Africa	Africa	1957	242	228	81	281	78	228	221	1110
3181/81	S. enterica	salamae	II	9,12:g,m,s,t:1,7		Food	UK	Europe	1980	242	231	81	81	85	233	227	1111
1369K	S. enterica	salamae	II	3,10:g,t:–		Food	UK	Europe	1960	242	263	198	335	92	270	261	1112
1233K	S. enterica	salamae	II	39:l,z28:e,n,x		Human	South Africa	Africa	1960	242	295	81	369	78	302	59	1113
4065/83	S. enterica	salamae	II	9,12:l,z40:-					None	242	333	163	92	85	84	240	1114
6/65	S. enterica	salamae	II	52:z44:1,5,7		Snake	Germany	Europe	1964	246	77	27	167	277	181	25	1116
1331K	S. enterica	salamae	II	52:-:1,5,7		Bovine	Botswana	Africa	1961	246	77	27	167	277	181	25	1116
572/69	S. enterica	salamae	II	47:b:-			Germany	Europe	1969	25	176	27	22	292	67	91	1127
1590K	S. enterica	salamae	II	43:g,t:-		Fish-meal	Germany	Europe	1963	25	176	27	22	353	181	236	1128
468/68	S. enterica	salamae	II	11:g,m,s,t:-		Baboon	UK	Europe	1968	25	22	80	289	254	235	231	1129
877K	S. enterica	salamae	II	1,9,12,46,27:c:z39		Pheasant	Switzerland	Europe	1957	25	232	171	285	250	231	228	1130
887K	S. enterica	salamae	II	6,7:b:[e,n,x]:z42		Chicken	South Africa	Africa	1957	25	236	27	291	256	237	91	1131
3500/82	S. enterica	salamae	II	1,42:l,w:e,n,x		Human	South Africa	Africa	1982	25	236	27	444	277	351	91	1132
177/66	S. enterica	salamae	II	43:z42:-		Lizard	UK	Europe	1966	25	250	186	310	18	254	91	1133
1214/72	S. enterica	salamae	II	43:d:z42		Lizard	Germany	Europe	1972	25	250	186	310	18	256	91	1134
1311K	S. enterica	salamae	II	40:-:1,5,7					None	25	260	187	329	250	264	24	1135
2322/78	S. enterica	salamae	II	16:g,t:-		Human	UK	Europe	1956	25	298	227	377	277	91	91	1136
499/68	S. enterica	salamae	II	43:z29:z42		Lizard	Netherlands	Europe	1968	25	379	171	305	258	91	24	1137
2764/79	S. enterica	salamae	II	1,9,12,46,27:z10:e,n,x		Lizard	Switzerland	Europe	1979	25	77	171	367	330	299	25	1138
1250K	S. enterica	salamae	II	1,9,12:g,m,s,t:z42		Bovine	Mozambique	Africa	1960	25	77	192	321	282	24	236	1139
948/71	S. enterica	salamae	II	6,7:b:z39		Bovine	Botswana	Africa	1970	25	77	197	22	78	269	25	1140
1393K	S. enterica	salamae	II	58:l,z13,z28:1,5		Reptile	Switzerland	Europe	1961	25	77	27	214	18	227	25	1141
9825/08	S. enterica	salamae	II	42:b:e,n,x,z15		Water	France	Europe	2008	25	77	27	22	18	24	169	1142
1383/73	S. enterica	salamae	II	51:l,z28:z6	x	Human	Switzerland	Europe	1973	25	77	27	22	18	371	25	1143
1722K	S. enterica	salamae	II	17:c:z39		Lizard	Netherlands	Europe	1964	25	77	27	22	260	241	25	1144
136/66	S. enterica	salamae	II	40:b:–		Tortoise	Germany	Europe	1965	25	77	27	22	85	249	236	1145
982/71	S. enterica	salamae	II	1,13,23:e,n,x:1,5,7			South Africa	Africa	1971	25	77	27	332	291	24	174	1146
1656/75	S. enterica	salamae	II	1,40:z:z6		Reptile	Switzerland	Europe	None	25	77	27	462	18	85	25	1147
1405/74	S. enterica	salamae	II	4,12:l,z28:-		Human	UK	Europe	1974	25	77	27	465	18	85	398	1148
1155K	S. enterica	salamae	II	1,13,22:g,t:1,5		Lizard	Netherlands	Europe	1959	253	22	169	284	18	231	225	1151
641K	S. enterica	salamae	II	28 : b : z6		Animal Feed	Germany	Europe	1954	257	237	27	292	257	238	233	1159
976/71	S. enterica	salamae	II	39:c:e,n,x		Reptile	Switzerland	Europe	1971	258	238	77	293	258	239	222	1160
23/65	S. enterica	salamae	II	9,12:d:e,n,x		Human	Zimbabwe	Africa	1964	260	245	27	68	301	67	266	1162
1423/74	S. enterica	salamae	II	17:e,n,x,z15:1,7		Reptile	Netherlands	Europe	1974	260	77	27	22	18	204	236	1163
7601/91	S. enterica	salamae	II	1,13,23:a:1,5		Human	Finland	Europe	1991	268	245	27	302	46	247	59	1172
4053/83	S. enterica	salamae	II	39:l,v:1,5		Human carrier	South Africa	Africa	1983	271	77	27	22	18	239	25	1175
1649K	S. enterica	salamae	II	1,13,23:l,z28:z42					None	272	22	182	291	250	24	243	1176
1320K	S. enterica	salamae	II	56:b:-		Lizard	Netherlands	Europe	1961	273	232	27	22	18	249	222	1177
183/66	S. enterica	salamae	II	41:b:-		Human	Rhodesia	Africa	1966	273	77	199	23	85	249	236	1178
989/71	S. enterica	salamae	II	56:l,z28:–		Bovine	Botswana	Africa	1971	273	77	27	22	260	249	25	1179
52/65	S. enterica	salamae	II	1,13,23:e,n,x:1,7		Human	South Africa	Africa	1964	277	249	171	291	250	235	91	1181
2713/79	S. enterica	salamae	II	43:z29:e,n,x		Snake	Germany	Europe	1979	278	251	80	22	55	255	249	1182
14/65	S. enterica	salamae	II	43:b:z42		Snake	South Africa	Africa	1964	279	22	171	311	277	24	91	1183
1527/74	S. enterica	salamae	II	16:z:-					None	279	363	183	289	277	237	245	1184
1268/72	S. enterica	salamae	II	1,9,12:l,w:e,n,x	x	Human	Tanzania	Africa	1972	280	252	27	53	55	184	49	1185
2753/79	S. enterica	salamae	II	43:g,z62:e,n,x		Human	UK	Europe	1979	280	252	27	68	55	47	59	1186
1244/72	S. enterica	salamae	II	1,9,12:d:e,n,x		Lizard	Germany	Europe	1972	280	353	269	449	46	184	375	1187
1580-75	S. enterica	salamae	II	13,23:z29:e,n,x		Human	UK		None	280	385	27	53	46	67	59	1188
2018/77	S. enterica	salamae	II	18:z4,z23:-			Madagascar	Indian Ocean	1977	280	77	171	313	278	257	251	1189
7547/91	S. enterica	salamae	II	44:z29:e,n,x:z42	x	Human	South Africa	Africa	1991	281	22	183	291	277	24	91	1190
70/65	S. enterica	salamae	II	6,14:m,t:e,n,x		Animal Feed	South Africa	Africa	1965	283	221	188	315	78	258	226	1192
8673/97	S. enterica	salamae	II	1,4,12:l,z28:e,n,x		Environment	South Africa	Africa	1997	284	367	27	335	78	362	76	1193
1411K	S. enterica	salamae	II	42:l,v:e,n,x,z15		Meat	Botswana	Africa	1961	284	77	190	318	18	181	24	1194
299/67	S. enterica	salamae	II	52:d:e,n,x,z15		Bovine	South Africa	Africa	1967	286	82	27	22	18	85	25	1198
1085K	S. enterica	salamae	II	42:g,t:-		Human	Australia	Oceania	1958	288	176	27	327	288	24	91	1201
4064/83	S. enterica	salamae	II	3,10:z39:1,5,7		Human			1983	292	77	27	291	250	85	222	1207
353K	S. enterica	salamae	II	42:r:–		Human	Kenya	Africa	1950	293	264	80	257	294	271	236	1208
1710K	S. enterica	salamae	II	60:g,m,t:z6		Animal Feed	Portugal	Europe	1964	295	251	27	339	296	255	263	1210
105/65	S. enterica	salamae	II	41:k:-	x	Lizard	South Africa	Africa	1964	298	268	205	342	302	277	267	1213
43/65	S. enterica	salamae	II	50:k:z6		Reptile	South Africa	Africa	1965	299	269	206	343	274	273	268	1214
8316/94	S. enterica	salamae	II	1,9,12,46,27 : a : z6		Lizard	USA	North America	1994	317	77	27	22	331	152	296	1239
7806/92	S. enterica	salamae	II	9,46:g,t:-		Food	South Africa	Africa	1992	318	77	225	335	92	246	297	1240
4304/84	S. enterica	salamae	II	6,7,14:a:1,5		Water	Australia	Oceania	1984	332	14	229	389	343	312	317	1281
55/65	S. enterica	salamae	II	47:a:1,5		Human	USA	North America	1965	335	176	27	22	18	85	91	1284
103/65	S. enterica	salamae	II	17:k:–		Lizard	South Africa	Africa	1965	365	350	265	446	387	352	372	1322
106/65	S. enterica	salamae	II	1,4,12,27:k:1,6		Lizard	South Africa	Africa	None	379	350	275	457	387	352	391	1338
104/65	S. enterica	salamae	II	6,14:k:e,n,x					None	381	350	277	459	397	352	394	1340
9760/07	S. enterica	salamae	II	9,46:l,w:e,n,x		Bovine	Namibia	Africa	2007	384	221	278	315	92	361	230	1343
3337/81	S. enterica	salamae	II	28:l,z28:1,5		Human	South Africa	Africa	1981	385	221	81	81	400	246	399	1344
2983/80	S. enterica	salamae	II	1,9,12,46,27:l,z13,z28:z39		Lizard	Germany	Europe	1980	387	371	27	465	18	367	25	1346
8928/99	S. enterica	salamae	II	48:b:e,n,x,z15		Human	USA	North America	1999	399	77	27	22	18	373	25	1372
1297K	S. enterica	salamae	II	6,7:z42:1,7		Food	South Africa	Africa	1960	403	22	171	289	277	24	245	1378
1294K	S. enterica	salamae	II	16:z42:1,(5),7					None	404	22	27	289	18	237	91	1379
1549K	S. enterica	salamae	II	30:g,t:-					None	405	176	77	258	18	85	25	1380
1702K	S. enterica	salamae	II	4,12:d:e,n,x		Environment	Germany	Europe	1964	64	252	27	68	55	67	59	1421
10036/09	S. enterica	salamae	II	30:g,t:1,5		Human	Germany	Europe	2009	95	22	27	22	18	85	25	1466
4314/84	S. enterica	salamae	II	4,12:b:1,5		Human	Rhodesia	Africa	1981	95	245	27	359	313	184	289	1467
1300K	S. enterica	salamae	II	53:l,z28:z39		Food	UK	Europe	1959	95	77	27	380	258	24	306	1468
4620/84	S. enterica	salamae	II	13,23:z29:-					1984	95	82	27	305	18	85	25	1469
952K	S. enterica	salamae	II	1,4,12,27:z:e,n,x		Human	Germany	Europe	1957	96	221	72	92	78	233	76	1470
4058/83	S. enterica	salamae	II	9,12:d:z39		Human	South Africa	Africa	1982	96	221	81	92	78	99	377	1471
60/65	S. enterica	salamae	II	9,12:g,m,s,t:1,5		Snake	South Africa	Africa	1964	96	234	172	81	85	232	230	1472
1523K	S. enterica	salamae	II	60:z:e,n,x		Human	UK	Europe	1962	96	234	201	281	295	99	221	1473
5/65	S. enterica	salamae	II	1,4,12:z29:e,n,x		Human	Finland	Europe	1964	96	258	81	92	243	262	230	1474
25/65	S. enterica	salamae	II	1,44:z39:e,n,x,z15		Lizard	South Africa	Africa	1964	221	26	185	309	274	253	247	1505
10007/09	S. enterica	salamae	II	35:m,t:e,n,x		Human	Unknown	Unknown	1997	260	176	27	514	18	231	174	1642
9880_09	S. enterica	salamae	II	9,12:g,m,t:-:z39		Plant	Germany	Europe	2008	318	420	188	527	85	84	456	1725
9944_09	S. enterica	salamae	II	13,23:g,s,t:e,n,x		Human	Germany	Europe	2009	220	221	324	81	243	406	412	1726
9991_09	S. enterica	salamae	II	17:d:z6		Human	Germany	Europe	2009	25	82	325	22	18	85	25	1727
9994_09	S. enterica	salamae	II	6,7:z:e,n,x,z15		Spices	France	Europe	2009	25	77	192	22	18	407	222	1728
10090_10	S. enterica	salamae	II	1,9,12,46,27:b:z39		Reptile	Germany	Europe	2010	229	77	80	465	277	367	25	1729
9255/01	S. enterica	salamae	II B	59:z36:-			USA	North America	2001	247	225	166	276	270	225	218	1117
1351K	S. enterica	salamae	II B	1,40:z35:e,n,x,z15	x	Chameleon	Madagascar	Indian Ocean	1961	247	225	166	320	270	251	255	1118
1765/76	S. enterica	salamae	II B	52:c:k		Bat	Madagascar	Indian Ocean	1976	247	225	193	276	284	251	256	1119
1424K	S. enterica	salamae	II B	45:a:z10		Reptile	Madagascar	Africa	1962	247	225	262	442	270	251	369	1120
1315K	S. enterica	salamae	II B	55:k:z39		Chameleon	Madagascar	Indian Ocean	1961	247	246	166	304	270	248	244	1121
1423K	S. enterica	salamae	II B	18:z36:-	x	Reptile	Madagascar	Indian Ocean	1962	247	253	189	317	279	259	253	1122
1479K	S. enterica	salamae	II B	6,8:a:z52		Reptile	Madagascar	Indian Ocean	1962	247	254	191	319	281	251	254	1123
1048-61/256	S. enterica	salamae	II B	21:z65:e,n,x,z15	x	Chameleon	Madagascar	Africa	1960	247	267	203	306	300	276	265	1124
1617K	S. enterica	salamae	II B	28:r:e,n,z15		Lizard	Germany	Europe	1963	259	239	174	294	259	240	235	1161
1425K	S. enterica	salamae	II B	59:k:z65	x	Snake	Madagascar	Indian Ocean	1962	276	247	184	306	270	251	244	1180
9849/08	S. enterica	salamae	II B	3,10:a:z87		Human	USA	North America	2008	389	225	166	482	270	374	408	1348
9822/08	S. enterica	salamae	II B	3,15:e,n,x,z15:z87		Reptile	Germany	Europe	2007	389	373	166	320	404	251	244	1349
9823/08	S. enterica	salamae	II B	3,15:e,n,x,z15:z87		Reptile	Germany	Europe	2007	389	373	166	320	404	251	244	1349
8813/98	S. enterica	salamae	II B	3,10:z35:e,n,x,z15		Chameleon	Netherlands	Europe	1998	390	225	166	320	270	251	244	1362
9827/08	S. enterica	salamae	II B	11:z41:e,n,x		Reptile	Germany	Europe	2008	393	377	285	472	248	370	403	1365
10106/10	S. enterica	salamae	II B	1,40:z10:e,n,x		Chameleon	Germany	Europe	2010	247	225	166	304	270	251	255	1636
9583/05	S. enterica	salamae	II B	40:z10:e,n,x		Chameleon	Germany	Europe	2005	247	225	166	304	270	251	255	1636
10134_10	S. enterica	salamae	II B	43:m,t:-		Reptile	Germany	Europe	2010	247	225	166	276	450	374	408	1730
So 8/9	S. enterica	arizonae	IIIa	53:g,z51:-		Chicken	Germany	Europe	1972	65	25	29	69	48	26	60	160
2095-71/380	S. enterica	arizonae	IIIa	51:z4,z23:-		Human	U.S.A.	North America	1971	87	78	74	82	48	50	60	230
1059/72	S. enterica	arizonae	IIIa	35:z4,z32:-		Snake	U.S.A.	North America	1971	56	24	75	83	79	86	78	231
CDC 129-73	S. enterica	arizonae	IIIa	17:z29:-	x	Human	U.S.A.	North America	1972	56	25	75	55	80	26	79	232
110-68/347	S. enterica	arizonae	IIIa	48:z4,z23,z32:-			Unknown	Unknown	None	158	143	28	174	20	50	60	506
1312-63/284	S. enterica	arizonae	IIIa	48:z4,z23:–		Boa Constrictor	The Netherlands	Europe	1963	158	143	28	174	20	50	60	506
CDC166-15	S. enterica	arizonae	IIIa	62:z4,z23:-		Turkey	USA	North America	1942	56	25	8	83	207	26	78	729
Ewing 102	S. enterica	arizonae	IIIa	56:z4,z23:-	x	Bird	USA	North America	1941	225	25	29	56	232	209	78	775
4491-56/134	S. enterica	arizonae	IIIa	17:z36:-	x	Chicken	USA	North America	1956	261	78	34	24	262	243	60	1164
314 003	S. enterica	arizonae	IIIa	17:z4,z32:-	x	Chicken	USA	North America	1952	262	24	175	174	263	26	131	1165
So 9/23	S. enterica	arizonae	IIIa	50:z4,z23:-	x	Chicken	USA	North America	1943	282	143	29	82	20	50	51	1191
CDC3150-69	S. enterica	arizonae	IIIa	21:z4,z24:-		Snake	USA	North America	1969	342	24	28	83	357	26	79	1292
ST 73/21 Ew	S. enterica	arizonae	IIIa	63:z36:-	x	Chicken	USA	North America	1944	363	25	29	83	386	26	131	1320
4611-59/186	S. enterica	arizonae	IIIa	53:z4,z23,z32:–		Snake	Netherlands	Europe	1959	364	25	21	263	48	178	371	1321
9846/08	S. enterica	arizonae	IIIa	17:g,z51:-		Bobcat	USA	North America	2008	400	78	29	481	20	50	78	1375
1694K	S. enterica	arizonae	IIIa	63:z4,z32:–					1944	56	24	28	83	20	26	78	1410
507-62/258	S. enterica	arizonae	IIIa	40:z4,z32:-		Chicken	USA	North America	1962	56	24	29	24	356	26	340	1411
311 003	S. enterica	arizonae	IIIa	13,23:z4,z24:-		Human carrier	USA	North America	1958	56	25	240	307	272	252	27	1412
CDAI 184/17	S. enterica	arizonae	IIIa	18:z4,z32:-		Snake	USA	North America	1941	56	25	28	24	355	26	27	1413
9813/08	S. enterica	arizonae	IIIa	51:z36:-	x	Human	USA	North America	2008	56	25	29	83	79	252	78	1414
9715/07	S. enterica	arizonae	IIIa	18:z36:-		Human	USA	North America	None	56	343	28	24	380	86	79	1415
2877/79	S. enterica	arizonae	IIIa	13,23:z4,z23,z32:-		Snake	USA	North America	1969	65	248	29	308	129	50	246	1422
Pc 123/44	S. enterica	arizonae	IIIa	56:z4,z23,z32:–					None	65	248	29	487	129	50	246	1423
So 50/16	S. enterica	arizonae	IIIa	62:g,z51:-		Chicken	USA	North America	1944	65	25	173	288	253	26	51	1424
So 20/20	S. enterica	arizonae	IIIa	63:g,z51:–		Chicken	USA	North America	1943	65	25	28	445	253	26	78	1425
So 16/10	S. enterica	arizonae	IIIa	48:z4,z23:-		Chicken	USA	North America	1944	65	25	29	312	20	50	250	1426
1756/76	S. enterica	arizonae	IIIa	56:z29:-			USA	North America	1976	65	25	292	24	293	26	78	1427
327003	S. enterica	arizonae	IIIa	45:z29:_		Chicken	USA	North America	1943	65	78	29	24	293	26	60	1428
So 105/13	S. enterica	arizonae	IIIa	59:z29:-		Chicken	USA	North America	1944	65	78	29	286	251	234	51	1429
3738-56/131	S. enterica	arizonae	IIIa	50:z4,z23,z32:–	x	Human	USA	North America	1956	65	78	29	336	20	50	60	1430
2219/78	S. enterica	arizonae	IIIa	13,22:z4,z23:-		Human	USA	North America	1977	65	78	29	69	271	50	51	1431
2351/78	S. enterica	diarizonae	IIIb	52:z:z52		Iguana	USA	North America	1978	33	26	30	55	21	87	134	9
9993_09	S. enterica	diarizonae	IIIb	48:r:z:[Rz50]		Environment	France	Europe	2009	29	27	30	26	21	28	28	58
555-69	S. enterica	diarizonae	IIIb	60:r:e,n,x,z15			Sweden	Europe	1969	33	26	30	26	21	32	28	63
452/68	S. enterica	diarizonae	IIIb	47:z52:z		Turtle	Germany	Europe	1968	33	26	30	55	56	68	61	161
319007	S. enterica	diarizonae	IIIb	35:l,v:1,5,7		Indian python	USA	North America	1957	88	26	30	55	21	87	80	233
10112_10	S. enterica	diarizonae	IIIb	48:l,v:1,5,7:[RZ70]		Reptile	USA	North America	2009	88	26	30	55	21	87	80	233
3068-61/254	S. enterica	diarizonae	IIIb	61:l,v:1,5,7:z57		Halys viper	Japan	Asia	1960	88	26	30	55	21	87	80	233
4509-55/114	S. enterica	diarizonae	IIIb	16:l,v:1,5,7	x	Snake	France	Europe	1955	88	26	30	55	21	87	80	233
732-60/208	S. enterica	diarizonae	IIIb	42:l,v:1,5,7		Halys viper	Japan	Asia	1959	88	26	30	55	21	87	80	233
733-60/209	S. enterica	diarizonae	IIIb	48:l,v:1,5,7		Halys viper	Japan	Asia	1959	88	26	30	55	21	87	80	233
736-60/211	S. enterica	diarizonae	IIIb	48:l,v:1,5,7:Rz47			USA	North America	1959	88	26	30	55	21	87	80	233
8835/98	S. enterica	diarizonae	IIIb	48:l,v:1,5,(7):Rz89		Snake	Austria	Europe	1998	88	26	30	55	21	87	80	233
9874_09	S. enterica	diarizonae	IIIb	48:l,v:1,5,7:[RZ90]		Reptile	Germany	Europe	2009	88	26	30	55	21	87	80	233
1458/74	S. enterica	diarizonae	IIIb	17:z10:e,n,x,z15:Rz56		Reptile	Germany	Europe	1974	33	79	30	84	81	87	28	234
556-59/192	S. enterica	diarizonae	IIIb	48:i:z35:z57	x	Snake	Vietnam	Asia	1958	88	26	30	55	21	87	28	235
CDC 4850-52	S. enterica	diarizonae	IIIb	61:l,v:1,5,7					None	88	26	30	87	21	87	80	243
3538-54/101	S. enterica	diarizonae	IIIb	61:l,v:1,5,7		Snake	Congo	Africa	1954	88	26	30	26	21	92	80	244
9297/02	S. enterica	diarizonae	IIIb	(6),14:z10:z:Rz90			Norway	Europe	2002	29	14	30	26	21	87	28	253
1657/75	S. enterica	diarizonae	IIIb	50:k:z:Rz50		Snake	Sweden	Europe	1975	145	26	30	144	21	145	28	430
CDC 36-74	S. enterica	diarizonae	IIIb	50:k:z:Rz86			USA	North America	1975	145	26	30	144	21	145	28	430
5243-58/180	S. enterica	diarizonae	IIIb	48:k:1,5,(7)		Snake	Germany	Europe	1954	88	26	30	55	21	68	80	432
1742/76	S. enterica	diarizonae	IIIb	61:k:1,5,7		Human	France	Europe	None	88	26	30	84	21	68	80	439
1706_76	S. enterica	diarizonae	IIIb	38:z10:z53		Halys viper	Japan	Asia	1959	163	26	30	180	141	163	134	476
303003	S. enterica	diarizonae	IIIb	6,7:l,v:z53					None	33	26	30	55	21	145	28	644
3187/81	S. enterica	diarizonae	IIIb	38:z53:Rz76		Snake	Switzerland	Europe	1981	33	26	30	55	21	145	28	644
6078/87	S. enterica	diarizonae	IIIb	38:z61:-	x	Snake	China	Asia	1987	33	26	30	55	21	145	28	644
8903/99	S. enterica	diarizonae	IIIb	38:l,v[z13]:z53					None	33	26	30	55	21	145	28	644
CDC 594-54	S. enterica	diarizonae	IIIb	38:[l,v]:z54		Boa Constrictor	UK	Europe	1954	33	26	30	55	21	145	28	644
320013	S. enterica	diarizonae	IIIb	38:r:z					None	29	26	30	26	21	87	28	645
1028_09	S. enterica	diarizonae	IIIb	(6),14:z10:z:z57		Red Junglefowl	France	Europe	2009	29	26	30	26	21	87	28	645
1532-62/268	S. enterica	diarizonae	IIIb	(6),14:z10:z:Rz56	x	Viper	Australia	Australasia	1961	29	26	30	26	21	87	28	645
CDC2137-74	S. enterica	diarizonae	IIIb	(6),14:r:z					None	29	26	30	26	21	87	28	645
8244/94	S. enterica	diarizonae	IIIb	53:k:z53		Crocodile	USA	North America	1994	145	26	30	26	131	87	134	646
Minn. 240	S. enterica	diarizonae	IIIb	61:k:1,5,7		Bird	USA	North America	None	88	26	30	259	21	68	80	783
Pc110/63	S. enterica	diarizonae	IIIb	16:z10:e,n,x,z15		Snake	USA	North America	1944	145	26	30	268	141	87	28	871
878-61/241	S. enterica	diarizonae	IIIb	42:(k):z35					None	33	26	159	144	21	87	28	876
So 57/58	S. enterica	diarizonae	IIIb	38:(k):z35					None	33	26	159	144	21	87	28	876
3063-61/250	S. enterica	diarizonae	IIIb	48:k:z35		Snake	Japan	Asia	1960	145	229	30	282	21	229	28	999
3064-61/252	S. enterica	diarizonae	IIIb	41:(k):-		Snake	Japan	Asia	1960	145	229	30	295	21	229	28	1000
1750/76	S. enterica	diarizonae	IIIb	43:z52:z53		Reptile	Switzerland	Europe	None	145	26	30	282	21	353	28	1001
3390-60/257	S. enterica	diarizonae	IIIb	17:l,v:e,n,x,z15		Human	USA	North America	1960	145	26	30	282	261	87	28	1002
7413/90	S. enterica	diarizonae	IIIb	48:z35:z52		Reptile	Australia	Oceania	1990	145	26	30	334	21	87	28	1003
2101/77	S. enterica	diarizonae	IIIb	42:z10:z67		Snake	Switzerland	Europe	1977	145	26	30	337	141	272	28	1004
1725/76	S. enterica	diarizonae	IIIb	42:l,v:z53	x	Reptile	Israel	Middle East	1976	145	26	30	426	21	145	134	1005
6085-59/198	S. enterica	diarizonae	IIIb	58:r:e,n,x,z15			Germany	Europe	1972	145	26	30	55	21	87	28	1006
554/69	S. enterica	diarizonae	IIIb	50:l,v:z			Germany	Europe	1969	145	266	30	282	21	274	132	1007
1306/73	S. enterica	diarizonae	IIIb	21:l,v:z57		Snake	Austria	Europe	1972	145	286	30	360	21	87	28	1008
453/68	S. enterica	diarizonae	IIIb	16:l,v:z53		Snake	Australia	Oceania	1968	255	233	30	287	252	68	229	1153
CDC 643-70	S. enterica	diarizonae	IIIb	42:l,v:e,n,x,z15		Human			1970	255	233	30	331	252	267	229	1154
3064-61/251	S. enterica	diarizonae	IIIb	47:l,v:1,5,7:Rz50		Snake	Japan	Asia	1960	255	26	30	282	269	87	28	1155
1302/73	S. enterica	diarizonae	IIIb	(6),14:l,v:z		Snake	Germany	Europe	1973	255	270	30	345	229	279	28	1156
1106-55/103	S. enterica	diarizonae	IIIb	38:z10:z					None	255	364	30	331	396	68	393	1157
9308/02	S. enterica	diarizonae	IIIb	6,7:l,v:1,5,7	x	Snake	Canada	North America	2002	270	26	181	303	21	87	241	1174
1566/75	S. enterica	diarizonae	IIIb	47:r:z53:Rz90		Snake	Switzerland	Europe	1975	285	26	30	144	21	87	28	1195
1799/76	S. enterica	diarizonae	IIIb	47:r:z53:Rz90		Reptile	Germany	Europe	1976	285	26	30	144	21	87	28	1195
5296/86	S. enterica	diarizonae	IIIb	47:r:z53:Rz77		Animal Feed	Belgium	Europe	1986	285	26	30	144	21	87	28	1195
5297/86	S. enterica	diarizonae	IIIb	47:r:z53:Rz77		Animal Feed	Belgium	Europe	1986	285	26	30	144	21	87	28	1195
5338/86	S. enterica	diarizonae	IIIb	47:r:z53:Rz74		Snake	Belgium	Europe	1986	285	26	30	144	21	87	28	1195
7233/90	S. enterica	diarizonae	IIIb	47:r:z53:Rz90		Human	USA	North America	1990	285	26	30	144	21	87	28	1195
7234/90	S. enterica	diarizonae	IIIb	47:r:z53:Rz70	x	Hedgehog	USA	North America	1990	285	26	30	144	21	87	28	1195
8880/98	S. enterica	diarizonae	IIIb	47:r:z53:Rz90		Human	USA	North America	1998	285	26	30	144	21	87	28	1195
Pc 155/60	S. enterica	diarizonae	IIIb	47:r:z53		Snake	USA	North America	1944	285	26	30	144	21	87	28	1195
5484/86	S. enterica	diarizonae	IIIb	6,14:z52:e,n,x,z15		Snake	Germany	Europe	1986	285	26	30	282	299	87	28	1196
2907-58/168	S. enterica	diarizonae	IIIb	48:i:z35:[z57]		Snake	Vietnam	Asia	1958	285	26	30	55	21	87	28	1197
4661-67/343	S. enterica	diarizonae	IIIb	42:r:z		Snake	Australia	Oceania	1967	289	26	30	212	21	28	28	1202
713-66/331	S. enterica	diarizonae	IIIb	42:r:Rz50		Coconut	UK	Europe	1961	289	26	30	212	21	28	28	1202
559/69	S. enterica	diarizonae	IIIb	38:k:z53			Germany	Europe	1969	29	26	30	344	21	278	28	1203
6409-52/86	S. enterica	diarizonae	IIIb	48:i:z		Snake	Rwanda	Africa	1952	29	286	30	84	21	145	132	1204
1665/75	S. enterica	diarizonae	IIIb	16:z52:z35		Reptile	Israel	Middle East	1975	296	26	30	212	21	27	264	1211
1699K	S. enterica	diarizonae	IIIb	38:(k):z55					None	297	26	159	144	21	87	28	1212
2224-56/126	S. enterica	diarizonae	IIIb	38:(k):z55		Snake	USA	North America	1956	297	26	159	144	21	87	28	1212
5973/87	S. enterica	diarizonae	IIIb	48:i:z:Rz72		Snake	Paraguay	South America	1987	33	173	30	26	141	275	28	1256
3575-50/12	S. enterica	diarizonae	IIIb	43:l,v:z53		Snake	France	Europe	1956	33	26	179	55	21	87	28	1257
1213/72	S. enterica	diarizonae	IIIb	43:l,v:z53:z56		Snake	Germany	Europe	1972	33	26	179	55	276	87	28	1258
658/69	S. enterica	diarizonae	IIIb	60:z10:z35		Reptile	Germany	Europe	1969	33	26	202	212	297	87	28	1259
CDC 5409-70	S. enterica	diarizonae	IIIb	65:c:z		Lizard	Sweden	Europe	1970	33	26	30	144	21	145	28	1260
3592-56/128	S. enterica	diarizonae	IIIb	47:l,v:z53	x	Snake	France	Europe	1956	33	26	30	144	21	87	134	1261
1316-69/357	S. enterica	diarizonae	IIIb	59:l,v:z		Snake			1968	33	26	30	144	21	87	264	1262
3071-61/255	S. enterica	diarizonae	IIIb	65:(k):z		Snake	Japan	Asia	1960	33	26	30	144	283	229	28	1263
2353/78	S. enterica	diarizonae	IIIb	6,7:(k):z:z55		Snake	USA	North America	1978	33	26	30	144	283	87	134	1264
9809/08	S. enterica	diarizonae	IIIb	11:i:z	x	Environment	USA	North America	2007	33	26	30	180	230	27	28	1265
3061-61/248	S. enterica	diarizonae	IIIb	59:z10:z57		Halys viper	Japan	Asia	1960	33	26	30	180	246	87	134	1266
7705/91	S. enterica	diarizonae	IIIb	57:z10:z		Snake	Germany	Europe	1991	33	26	30	26	21	87	134	1267
CDC 2906-58	S. enterica	diarizonae	IIIb	53:r:z68		Snake	Vietnam	Asia	1961	33	26	30	26	21	87	308	1268
3095/80	S. enterica	diarizonae	IIIb	42:l,v:z		Environment	Switzerland	Europe	1980	33	26	30	282	21	32	260	1269
1530-62/267	S. enterica	diarizonae	IIIb	59:(k):e,n,x,z15		Snake	Bulgaria	Europe	1961	33	26	30	340	21	32	28	1270
8821/98	S. enterica	diarizonae	IIIb	50:r:z:z67		Chameleon	Austria	Europe	1998	33	26	30	484	229	87	28	1271
3105/80	S. enterica	diarizonae	IIIb	35:k:z53:Rz50		Snake	Germany	Europe	1980	33	26	30	55	229	87	28	1272
956/71	S. enterica	diarizonae	IIIb	35:k:z53		Snake	Germany	Europe	1971	33	26	30	55	229	87	28	1272
341002	S. enterica	diarizonae	IIIb	61:c:z35					None	33	26	30	84	21	92	80	1273
1666/75	S. enterica	diarizonae	IIIb	41:c:e,n,x,z15		Reptile	Israel	Middle East	1975	33	271	30	22	21	279	80	1274
9780/08	S. enterica	diarizonae	IIIb	47:c:e,n,x,z15:z84		Snake		Africa	2008	33	271	30	340	21	279	80	1275
2319/78	S. enterica	diarizonae	IIIb	57:c:z:z60		Boa Constrictor	USA	North America	1978	33	352	30	84	283	87	28	1276
255-58/152	S. enterica	diarizonae	IIIb	58:l,v:z35		Snake	Eritrea	Africa	1957	33	378	30	213	131	87	134	1277
8059/93	S. enterica	diarizonae	IIIb	65:r:z35		Snake	Germany	Europe	1993	33	378	30	55	413	87	407	1278
CDC 6117-70	S. enterica	diarizonae	IIIb	16:l,v:z:z61	x	Snake	Australia	Oceania	1969	368	233	30	287	252	68	229	1325
596/69	S. enterica	diarizonae	IIIb	35:(k):z35					None	378	286	30	55	21	87	28	1337
CDC 545-74	S. enterica	diarizonae	IIIb	21:k:z					None	382	286	30	460	283	87	28	1341
H 5883-64	S. enterica	diarizonae	IIIb	57:i:z					None	383	365	30	212	21	353	28	1342
1011/71	S. enterica	diarizonae	IIIb	40:l,v:z		Reptile	Bulgaria	Europe	1970	394	26	30	360	21	87	28	1366
2028/77	S. enterica	diarizonae	IIIb	61:z52:z		Human	Madagascar	Indian Ocean	1977	88	255	30	55	21	87	80	1461
8890/98	S. enterica	diarizonae	IIIb	42:l,v:1,5,7:Rz76			Austria	Europe	1998	88	26	30	212	21	87	259	1462
738-62/261	S. enterica	diarizonae	IIIb	48:k:e,n,x,z15		Snake	Bulgaria	Europe	1961	88	26	30	322	21	353	80	1463
6084-59/197	S. enterica	diarizonae	IIIb	50:z:z52		Snake	Germany	Europe	1959	88	26	30	322	283	145	28	1464
3978/83	S. enterica	diarizonae	IIIb	13,22:l,v:1,5,7		Human	UK	Europe	1983	88	26	30	55	21	87	242	1465
CDC 642-64	S. enterica	diarizonae	IIIb	13,22:-:-					None	88	26	30	55	21	87	242	1465
9785_08	S. enterica	diarizonae	IIIb	48:k:z57		Human	Poland	Europe	2007	88	26	30	26	21	87	457	1731
9965_09	S. enterica	diarizonae	IIIb	47:r:z:[Rz50]		Human	Korea	Asia	2009	255	26	30	282	21	87	28	1740
9974_09	S. enterica	diarizonae	IIIb	61:i:z:z54		Snake	Germany	Europe	2009	33	26	30	25	21	27	28	1741
10082_10	S. enterica	diarizonae	IIIb	38:k:z35:z65		Human	Finland	Europe	2010	88	26	327	213	21	229	28	1742
264_66	S. enterica	houtenae	IV A	45:g,z51:-		Baboon	U.S.A.	North America	1964	57	52	31	57	22	29	30	107
575K	S. enterica	houtenae	IV A	6,7:z4,z24:-		Water	Carribean	Central America	1959	30	28	31	57	57	69	30	162
1162K	S. enterica	houtenae	IV A	1,40:z4,z32:-					None	89	28	31	27	82	88	81	236
1528K	S. enterica	houtenae	IV A	1,40:z4,z23:-	x	Lizard	Germany	Europe	1964	90	28	76	27	83	89	30	237
517_69	S. enterica	houtenae	IV A	50:z4,z24:-			Panama	Central America	1968	30	28	99	27	22	129	30	386
4511/84	S. enterica	houtenae	IV A	48:z4,z23:-		Bovine	Australia	Oceania	None	128	119	100	27	22	129	127	392
1565K	S. enterica	houtenae	IV A	44:z4,z32:-	x	Snake	Germany	Europe	1963	30	28	31	27	22	29	30	433
CDC N 178	S. enterica	houtenae	IV A	44:z4,z23,z32: -		Human	USA	North America	1946	30	28	31	27	22	29	30	433
1707K	S. enterica	houtenae	IV A	48:g,z51:-		Iguana	USA	North America	1964	30	28	31	27	22	214	30	782
10039/09	S. enterica	houtenae	IV A	43:Z4,Z23,Z32:-		Environment	Germany	Europe	2009	128	119	100	27	22	129	30	958
1287/73	S. enterica	houtenae	IV A	6,14:z4,z23:-		Snake	Switzerland	Europe	1973	128	119	100	316	22	129	252	959
577/69	S. enterica	houtenae	IV A	38:z4,z23:–		Reptile	Germany	Europe	1969	128	119	100	480	22	129	30	960
9601/05	S. enterica	houtenae	IV A	40:z4,z23:–			France		2005	128	119	100	488	22	129	411	961
9832/08	S. enterica	houtenae	IV A	(6),14:z4,z23:-	x	Sheep	France	Europe	2008	128	119	3	316	22	129	30	962
1376K	S. enterica	houtenae	IV A	43:z4,z23:-		Lizard	Netherlands	Europe	1961	128	28	100	27	273	29	30	963
1322K	S. enterica	houtenae	IV A	50:g,z51:?	x	Lizard	Netherlands	Europe	1961	294	28	31	151	22	29	30	1209
1186/72	S. enterica	houtenae	IV A	1,53:g,z51:-		Human	UK	Europe	1971	30	28	195	325	287	29	30	1216
8946/99	S. enterica	houtenae	IV A	41:z36:-		Human	Switzerland		1999	30	28	31	151	22	69	81	1217
10041/09	S. enterica	houtenae	IV A	50:Z4,Z23,Z32:-		Snake	Germany	Europe	2009	30	28	31	27	416	376	30	1218
1659K	S. enterica	houtenae	IV A	1,53:z36,z38:-		Reptile	Germany	Europe	1964	30	28	31	27	57	29	30	1219
1256/72	S. enterica	houtenae	IV A	18:z36,z38:–		Snake	Switzerland	Europe	1972	30	28	31	333	22	268	30	1220
1573K	S. enterica	houtenae	IV A	51:z4,z23:-		Reptile	Netherlands	Europe	1963	30	28	31	473	22	29	30	1221
88/65	S. enterica	houtenae	IV A	43:z36,z38:–		Reptile	Germany	Europe	1965	30	358	31	454	22	129	30	1222
719/70	S. enterica	houtenae	IV A	43:z29:-		Lizard	Brazil	South America	1970	320	28	31	27	22	29	300	1244
9810_08	S. enterica	houtenae	IV A	48:z4,z24:-		Human	USA	North America	2007	30	28	326	151	22	29	30	1732
9971_09	S. enterica	houtenae	IV A	11:z4,z23,z32:-			Germany	Europe	2009	439	28	31	151	22	29	30	1734
2193/78	S. enterica	houtenae	IV B	30:g,m,t,z51:-	x	Water	Bolivia	South America	1978	287	256	194	323	285	83	257	1199
9670/06	S. enterica	houtenae	IV B	30:g,m,t,z51:–	x	Environment	Brazil	South America	2006	287	256	194	323	57	83	257	1200
8483/95	S. enterica	houtenae	IV B	44:a:-		Human	Argentina	South America	1995	228	36	31	38	22	212	208	780
1886/76	S. bongori	N/A	V	48:z41:-		Parakeet	USA	North America	1976	32	30	34	30	24	31	32	62
2790/79	S. bongori	N/A	V	66:z65:-		Fish Meal	UK	Europe	1979	32	30	34	30	24	31	32	62
7688/91	S. bongori	N/A	V	66:z39:-		Ovine	France	Europe	1991	32	30	34	30	24	31	32	62
1016/71	S. bongori	N/A	V	48:z35:-			Germany	Europe	1971	132	30	103	134	126	133	129	395
1576-61/309	S. bongori	N/A	V	48:z35:-			USA	North America	1972	132	30	103	134	126	133	129	395
4545/84	S. bongori	N/A	V	60:z41:-		Human	France	Europe	1984	133	120	104	135	24	135	130	397
1224/72	S. bongori	N/A	V	66:z41:-		African frog	USA	North America	1972	32	29	33	29	24	30	52	398
1900/76	S. bongori	N/A	V	66:z35:-		Lizard	Germany	Europe	1976	134	121	105	136	127	136	52	399
7415/90	S. bongori	N/A	V	66:z81:-		Food	UK	Europe	1990	135	30	106	137	24	137	32	400
261/66	S. bongori	N/A	V	48:z35:-		Lizard	France	Europe	1966	132	30	103	134	126	135	138	401
8031/93	S. bongori	N/A	V	13,22:r:-		Cockroach	Germany	Europe	1993	132	30	107	134	24	135	138	403
2022/77	S. bongori	N/A	V	44:r:-		Lizard	UK	Europe	1977	132	121	33	137	126	245	52	974
5713/87	S. bongori	N/A	V	61:z35:-		Human	Finland	Europe	1987	132	285	216	134	24	133	288	975
4504/84	S. bongori	N/A	V	48:z81:-		Human	USA	North America	1984	133	243	34	296	126	137	130	976
4327/84	S. bongori	N/A	V	1,40:z35:-		Food	Germany	Europe	1984	133	243	34	299	266	137	130	977
5712/87	S. bongori	N/A	V	1,40:z35:-		Reptile	Germany	Europe	1987	133	243	34	299	266	137	130	977
5040/85	S. bongori	N/A	V	48:z35:-		Food	UK	Europe	1985	133	243	34	301	267	137	130	978
224/66	S. bongori	N/A	V	48:z39:-			France	Europe	1966	264	121	107	134	126	135	238	1166
9325/02	S. bongori	N/A	V	13,22:z39:-		Lizard	Spain	Europe	2002	265	30	105	297	265	136	129	1167
1387/73	S. bongori	N/A	V	1,40:z81:-		Food	Germany	Europe	1973	265	30	176	134	24	136	52	1168
4985/85	S. bongori	N/A	V	48:z39:-		Human	France	Europe	1985	265	30	178	134	265	136	129	1169
7804/92	S. bongori	N/A	V	48:z65:-		Environment	Switzerland	Europe	1992	266	242	34	298	126	135	239	1170
4770/84	S. bongori	N/A	V	1,13,22:i:-		Human	Sweden	Europe	1984	267	244	177	300	24	135	138	1171
320/67	S. bongori	N/A	V	44:z39:-			France	Europe	1967	32	241	34	296	264	244	237	1243
3846/83	S. bongori	N/A	V	44:z39:-		Food	Switzerland	Europe	1982	32	241	34	296	264	244	237	1243
1240K	S. enterica	indica	VI	1,6,14,25:a:e,n,x	x	Coconut	UK	Europe	1960	55	51	52	54	47	48	50	104
3854/83	S. enterica	indica	VI	11:a:1,5	x	Wild rodent	India	Asia	1982	55	149	59	54	57	70	50	477
437/68	S. enterica	indica	VI	11:b:1,7		Frog	Canada	North America	1968	226	214	155	54	47	48	50	776
1941/77	S. enterica	indica	VI	6,7:z41:1,7		Frog	Canada	North America	1977	227	149	156	54	233	210	50	777
1001/71	S. enterica	indica	VI	41:b:1,7		Opossum	USA	North America	1971	226	218	156	54	241	219	50	1079
1711K	S. enterica	indica	VI	11:b:e,n,x	x	Bird	India	Asia	1964	240	220	156	270	47	48	50	1101
3539/82	S. enterica	indica	VI	1,6,14:a:1,5		Environment	France	Europe	1982	269	149	180	54	268	219	50	1173
5571/86	S. enterica	indica	VI	6,14:a:1,5		Human	India	Asia	1986	269	149	180	54	268	219	50	1173
1449K	S. enterica	indica	VI	45:a:e,n,x	x	Swine	India	Asia	1961	55	149	458	716	581	546	50	2800
RKS 3013	S. enterica	houtenae	VII	1,40:g,z51:-	x				None	380	288	276	458	240	360	392	1339
6700_88 (RKS_3014)	S. enterica	houtenae	VII	1,40:z4,z24:-		Human	USA	North America	1968	380	404	276	511	240	360	208	1634
9828_08	S. enterica	houtenae	VII	21:z38:-		Toucan	Brasil	South America	2008	380	13	276	528	240	408	208	1733
8048/94	S. enterica	S. enterica/diarizonae	VIII	48:k:1,5,7	x	Iguana	USA	North America	1993	349	327	247	415	366	329	348	1300
9744/07	S. enterica	S. enterica/S. salamae	VIII	48:z81:1,5,7	x		Germany	Europe	None	349	327	257	415	379	345	363	1301
10043/09	S. enterica	S. enterica/diarizonae	VIII	48:k:1,5,7		Reptile	Germany	Europe	2009	349	327	291	415	366	377	363	1302
9505/04	S. enterica	S. enterica/S. salamae	VIII	48:z39:z81	x	Human	USA	North America	None	361	327	258	415	366	345	364	1318
