## Supplementary material for "The speciation and hybridization history of the genus *Salmonella*": Suppl table S2

### Sheet: Sheet1
Table S2. Characteristics of the 73 genome sequences produced or used in this study.
Strain	S. bongori or S. enterica subspecies	Taxon number	Antigenic formula or serovar	Other strain name	Accession Number	No. contigs	Assembly size (nt)	Contig N50	Ancient hybridizations analysis
NCTC 12419	S. bongori	V		ATCC 43975	NC_015761	1	4460105	4460105
CDC-2703-76	S. bongori	V	O48:z41:-		ERS004191	114	4332539	87084
CEIM24450	S. bongori	V			ERS004195	138	4497406	57365
CEIM46049	S. bongori	V	O48:z35:-		ERS004175, ERS004194	106	4592302	133521
IP4504_84	S. bongori	V	O48:z81:-		ERS002034	503	4508805	16844
IP4770_84	S. bongori	V	O1,13,22:i:-		ERS002035	538	4420054	13724
IP7804_92	S. bongori	V	O48:z65:-		ERS002040	634	4381230	11489
RKI1373	S. bongori	V	O60:z41:-		ERS004176	206	4405533	40056
RKI1398	S. bongori	V	O66:z65:-		ERS004173	260	4438213	31523
RKI1786	S. bongori	V	O66:z81:-		ERS004174	121	4301316	69583	Yes
SL483	enterica	I	Agona		CP001138	1	4798660	4798660	Yes
RI_05P066	enterica	I	Hadar		ABFG01000000	50	4793325	370713
SPB7	enterica	I	Paratyphi B		CP000886	1	4858887	4858887
P125109	enterica	I	Enteritidis		NC_011294	1	4685848	4685848
SL476	enterica	I	Heidelberg		NC_011083	1	4888768	4888768
RKS4594	enterica	I	Paratyphi C		NC_012125	1	4833080	4833080
SL491	enterica	I	Virchow		ABFH00000000	3	4867829	3027433
LT2	enterica	I	Typhimurium		NC_003197	1	4857432	4857432
A4-567	enterica	I	Gaminara		AFCL00000000; SRR539138	1478	4464004	4340
SARB27	enterica	I	6,7:r:1,5 (Infantis)		AFYI00000000; SRR516392, SRR516394	1	4878746	4878746
S5-703	enterica	I	Johannesburg		AFCP00000000; SRR542333	1593	4462766	3974
S5-403	enterica	I	Montevideo		AFCS00000000; SRR445175	1109	4957002	6833
S5-487	enterica	I	Give		AFCM00000000; SRR539128	1150	4444123	5919
GA_MM04042433	enterica	I	Javiana		NZ_ABEH00000000	19	4546142	471765
A4-603	enterica	I	Minnesota		AFCQ00000000; SRR542334	1806	4355997	3314
CVM19633	enterica	I	Schwarzengrund		NC_011094	1	4709075	4709075
105/65	salamae A	II	41:k:-	WS1023	ERS011137	269	4890408	35362	Yes
1268/72	salamae A	II	1,9,12:l,w:e,n,x	WS0222	ERS011111	673	5073327	11666
1383/73	salamae A	II	51:l,z28:z6	WS1203	ERS011104	84	5106543	215825
1465K	salamae A	II	50:z10:z6:z42	WS0936	ERS011129	436	4714627	19848
1767/76	salamae A	II	41:l,z13,z28:e,n,x,z15	WS1141	ERS011139	225	4703376	39162
3028/80	salamae A	II	1,4,12,27:l,v:e,n,x	WS0435	ERS011115	344	4873861	23579
4045/83	salamae A	II	1,59:z:z6	WS0660	ERS011122	649	4747166	12055
6695/88	salamae A	II	48:z:1,5	WS0980	ERS011130	626	4963166	13252
7547/91	salamae A	II	44:z29:e,n,x:z42	WS0569	ERS011118	678	4755014	11235
1048-61/256	salamae B	II	21:z65:e,n,x,z15	WS0998	ERS011132	674	4841114	11932
1351K	salamae B	II	1,40:z35:e,n,x,z15	WS0610	ERS011142	85	4954514	142173	Yes
1423K	salamae B	II	18:z36:-	WS0596	ERS011120	424	4811450	18462
1425K	salamae B	II	59:k:z65	WS0529	ERS011117	541	4730582	14164
RSK2980	arizonae	IIIa	62:z4,z23:-		NC_010067	1	4600800	4600800
314 003	arizonae	IIIa	17:z4,z32:-	WS0385	ERS011123	93	4614707	134120
3738-56/131	arizonae	IIIa	50:z4,z23,z32:–	WS0925	ERS011145	75	4438761	150403
4491-56/134	arizonae	IIIa	17:z36:-	WS0384	ERS011113	374	4530235	20866
9813/08	arizonae	IIIa	51:z36:-	WS1160	ERS011103	104	4488226	114591
CDC 129-73	arizonae	IIIa	17:z29:-	WS0015	ERS011106	416	4606649	18662	Yes
Ewing 102	arizonae	IIIa	56:z4,z23:-	WS0014	ERS011105	485	4493191	14568
So 9/23	arizonae	IIIa	50:z4,z23:-	WS0581	ERS011119	403	4601895	19634
ST 73/21 Ew	arizonae	IIIa	63:z36:-	WS0941	ERS011146	77	4582783	162923
1532-62/268	diarizonae	IIIb	(6),14:z10:z:Rz56	WS0675	ERS011124	1800	6040664	5617
1725/76	diarizonae	IIIb	42:l,v:z53	WS0728	ERS011125	1787	6333442	6196
3592-56/128	diarizonae	IIIb	47:l,v:z53	WS0434	ERS011114	762	5037559	10912
4509-55/114	diarizonae	IIIb	16:l,v:1,5,7	WS0016	ERS011101	106	4788042	81272	Yes
556-59/192	diarizonae	IIIb	48:i:z35:z57	WS0020	ERS011107	821	5630572	12456
6078/87	diarizonae	IIIb	38:z61:-	WS1004	ERS011135	1226	5814759	7943
7234/90	diarizonae	IIIb	47:r:z53:Rz70	WS0983	ERS011131	597	5285171	14570
9308/02	diarizonae	IIIb	6,7:l,v:1,5,7	WS0498	ERS011116	1030	6030438	12296
9809/08	diarizonae	IIIb	11:i:z	WS1156	ERS011140	290	5588239	36172
CDC 6117-70	diarizonae	IIIb	16:l,v:z:z61	WS1000	ERS011133	944	5802744	11619
1322K	houtenae A	IV	50:g,z51:?	WS0935	ERS011128	586	4663660	12852
1528K	houtenae A	IV	1,40:z4,z23:-	WS0022	ERS011108	581	4571084	12296
1565K	houtenae A	IV	44:z4,z32:-	WS0572	ERS011134	90	4525058	161948	Yes
9832/08	houtenae A	IV	(6),14:z4,z23:-	WS1183	ERS011141	287	4683790	28527
2193/78	houtenae B	IV	30:g,m,t,z51:-	WS0653	ERS011143	121	4501092	134168
9670/06	houtenae B	IV	30:g,m,t,z51:–	WS1011	ERS011136	307	4603602	31017
1240K	indica	VI	1,6,14,25:a:e,n,x	WS0208	ERS011112	80	4638228	129654
1449K	indica	VI	45:a:e,n,x	WS0926	ERS011127	683	4843253	13580
1711K	indica	VI	11:b:e,n,x	WS0034	ERS011110	516	4692113	16035	Yes
3854/83	indica	VI	11:a:1,5	WS0031	ERS011109	555	4638150	13756
RKS 3013	na	VII	1,40:g,z51:-	WS1080	ERS011102	83	4491218	145920
RKS_3014	na	VII	1,40:z4,z24:-	WS1082	ERS011138	223	4595514	35971
8048/94	na	VIII	48:k:1,5,7	WS0646	ERS011121	647	4944279	12812
9505/04	na	VIII	48:z39:z81	WS0873	ERS011126	517	4904823	15363	Yes
9744/07	na	VIII	48:z81:1,5,7	WS0872	ERS011144	80	4893414	181763
na: Not applicable.
